# Elucidation of independently modulated genes in *Streptococcus pyogenes* reveals carbon sources that control its expression of hemolytic toxins

**DOI:** 10.1101/2022.08.04.502797

**Authors:** Yujiro Hirose, Saugat Poudel, Anand V. Sastry, Kevin Rychel, Richard Szubin, Daniel Zielinski, Hyun Gyu Lim, Nitasha Menon, Helena Bergsten, Satoshi Uchiyama, Tomoki Hanada, Shigetada Kawabata, Bernhard O. Palsson, Victor Nizet

## Abstract

*Streptococcus pyogenes* can cause a wide variety of acute infections throughout the body of its human host. The underlying transcriptional regulatory network (TRN) is responsible for altering the physiological state of the bacterium to adapt to each host environment. Consequently, an in-depth understanding the comprehensive dynamics of its TRN could inform new therapeutic strategies. Here, we compiled 116 existing high-quality RNA-seq data sets of *S. pyogenes* serotype M1, and estimated the TRN structure in a top-down fashion by performing independent component analysis (ICA). The algorithm computed 42 independently modulated sets of genes (iModulons). Four iModulons contained *nga-ifs-slo* virulence-related operon, which allowed us to identify carbon sources that control its expression. In particular, dextrin utilization upregulated *nga-ifs-slo* operon by activation of two-component regulatory system CovRS-related iModulons, and changed bacterial hemolytic activity compared to glucose or maltose utilization. Finally, we show that the iModulon-based TRN structure can be used to simplify interpretation of noisy bacterial transcriptome at the infection site.
