## Supplementary Data 1 for "Elucidation of independently modulated genes in *Streptococcus pyogenes* reveals carbon sources that control its expression of hemolytic toxins"

### Sheet: Dataset_S1
Sample Metadata and RNA-seq summary statistics
Used for	SRA accession	ReleaseDate	project	Media	Strain	Growth phase	Condition	Reference	Data Source (PMID)	passed_fastqc	passed_reads_mapped_to_CDS	passed_global_correlation	passed_similar_replicates	passed_number_replicates	passed_replicate_correlations
ICA	SRX1081650	2015-11-06 17:15:00	ME_vs_S	THY	MGAS1272-1	Mid-exponential	WT	SRX1081650, SRX1081651, SRX1081652	PMID: 26258415	TRUE	TRUE	TRUE	TRUE	TRUE	TRUE
ICA	SRX1081651	2015-11-06 17:15:00	ME_vs_S	THY	MGAS1272-2	Mid-exponential	WT	SRX1081650, SRX1081651, SRX1081652	PMID: 26258415	TRUE	TRUE	TRUE	TRUE	TRUE	TRUE
ICA	SRX1081652	2015-11-06 17:15:00	ME_vs_S	THY	MGAS1272-3	Mid-exponential	WT	SRX1081650, SRX1081651, SRX1081652	PMID: 26258415	TRUE	TRUE	TRUE	TRUE	TRUE	TRUE
ICA	SRX1081653	2015-11-06 17:15:00	ME_vs_S	THY	MGAS1279-1	Mid-exponential	WT	SRX1081650, SRX1081651, SRX1081652	PMID: 26258415	TRUE	TRUE	TRUE	TRUE	TRUE	TRUE
ICA	SRX1081654	2015-11-06 17:15:00	ME_vs_S	THY	MGAS1279-2	Mid-exponential	WT	SRX1081650, SRX1081651, SRX1081652	PMID: 26258415	TRUE	TRUE	TRUE	TRUE	TRUE	TRUE
ICA	SRX1081655	2015-11-06 17:15:00	ME_vs_S	THY	MGAS1279-3	Mid-exponential	WT	SRX1081650, SRX1081651, SRX1081652	PMID: 26258415	TRUE	TRUE	TRUE	TRUE	TRUE	TRUE
ICA	SRX1081656	2015-11-06 17:15:00	ME_vs_S	THY	MGAS1438-1	Mid-exponential	WT	SRX1081650, SRX1081651, SRX1081652	PMID: 26258415	TRUE	TRUE	TRUE	TRUE	TRUE	TRUE
ICA	SRX1081657	2015-11-06 17:15:00	ME_vs_S	THY	MGAS1438-2	Mid-exponential	WT	SRX1081650, SRX1081651, SRX1081652	PMID: 26258415	TRUE	TRUE	TRUE	TRUE	TRUE	TRUE
ICA	SRX1081658	2015-11-06 17:15:00	ME_vs_S	THY	MGAS1438-3	Mid-exponential	WT	SRX1081650, SRX1081651, SRX1081652	PMID: 26258415	TRUE	TRUE	TRUE	TRUE	TRUE	TRUE
ICA	SRX1081659	2015-11-06 17:15:00	ME_vs_S	THY	MGAS1526-1	Mid-exponential	WT	SRX1081650, SRX1081651, SRX1081652	PMID: 26258415	TRUE	TRUE	TRUE	TRUE	TRUE	TRUE
ICA	SRX1081660	2015-11-06 17:15:00	ME_vs_S	THY	MGAS1526-2	Mid-exponential	WT	SRX1081650, SRX1081651, SRX1081652	PMID: 26258415	TRUE	TRUE	TRUE	TRUE	TRUE	TRUE
ICA	SRX1081661	2015-11-06 17:15:00	ME_vs_S	THY	MGAS1526-3	Mid-exponential	WT	SRX1081650, SRX1081651, SRX1081652	PMID: 26258415	TRUE	TRUE	TRUE	TRUE	TRUE	TRUE
ICA	SRX1081662	2015-11-06 17:15:00	ME_vs_S	THY	MGAS2221-1	Mid-exponential	WT	SRX1081650, SRX1081651, SRX1081652	PMID: 26258415	TRUE	TRUE	TRUE	TRUE	TRUE	TRUE
ICA	SRX1081663	2015-11-06 17:15:00	ME_vs_S	THY	MGAS2221-2	Mid-exponential	WT	SRX1081650, SRX1081651, SRX1081652	PMID: 26258415	TRUE	TRUE	TRUE	TRUE	TRUE	TRUE
ICA	SRX1081664	2015-11-06 17:15:00	ME_vs_S	THY	MGAS2221-3	Mid-exponential	WT	SRX1081650, SRX1081651, SRX1081652	PMID: 26258415	TRUE	TRUE	TRUE	TRUE	TRUE	TRUE
ICA	SRX1081665	2015-11-06 17:15:00	ME_vs_S	THY	MGAS5314-1	Mid-exponential	WT	SRX1081650, SRX1081651, SRX1081652	PMID: 26258415	TRUE	TRUE	TRUE	TRUE	TRUE	TRUE
ICA	SRX1081666	2015-11-06 17:15:00	ME_vs_S	THY	MGAS5314-2	Mid-exponential	WT	SRX1081650, SRX1081651, SRX1081652	PMID: 26258415	TRUE	TRUE	TRUE	TRUE	TRUE	TRUE
ICA	SRX1081668	2015-11-06 17:15:00	ME_vs_S	THY	MGAS5314-3	Mid-exponential	WT	SRX1081650, SRX1081651, SRX1081652	PMID: 26258415	TRUE	TRUE	TRUE	TRUE	TRUE	TRUE
ICA	SRX1081669	2015-11-06 17:15:00	ME_vs_S	THY	SF370-1	Mid-exponential	WT	SRX1081650, SRX1081651, SRX1081652	PMID: 26258415	TRUE	TRUE	TRUE	TRUE	TRUE	TRUE
ICA	SRX1081670	2015-11-06 17:15:00	ME_vs_S	THY	SF370-2	Mid-exponential	WT	SRX1081650, SRX1081651, SRX1081652	PMID: 26258415	TRUE	TRUE	TRUE	TRUE	TRUE	TRUE
ICA	SRX1081671	2015-11-06 17:15:00	ME_vs_S	THY	SF370-3	Mid-exponential	WT	SRX1081650, SRX1081651, SRX1081652	PMID: 26258415	TRUE	TRUE	TRUE	TRUE	TRUE	TRUE
ICA	SRX1081672	2015-11-06 17:15:00	ME_vs_S	THY	MGAS1272-1	Stationary	WT	SRX1081650, SRX1081651, SRX1081652	PMID: 26258415	TRUE	TRUE	TRUE	TRUE	TRUE	TRUE
ICA	SRX1081673	2015-11-06 17:15:00	ME_vs_S	THY	MGAS1272-2	Stationary	WT	SRX1081650, SRX1081651, SRX1081652	PMID: 26258415	TRUE	TRUE	TRUE	TRUE	TRUE	TRUE
ICA	SRX1081674	2015-11-06 17:15:00	ME_vs_S	THY	MGAS1272-3	Stationary	WT	SRX1081650, SRX1081651, SRX1081652	PMID: 26258415	TRUE	TRUE	TRUE	TRUE	TRUE	TRUE
ICA	SRX1081675	2015-11-06 17:15:00	ME_vs_S	THY	MGAS1279-1	Stationary	WT	SRX1081650, SRX1081651, SRX1081652	PMID: 26258415	TRUE	TRUE	TRUE	TRUE	TRUE	TRUE
ICA	SRX1081676	2015-11-06 17:15:00	ME_vs_S	THY	MGAS1279-2	Stationary	WT	SRX1081650, SRX1081651, SRX1081652	PMID: 26258415	TRUE	TRUE	TRUE	TRUE	TRUE	TRUE
ICA	SRX1081677	2015-11-06 17:15:00	ME_vs_S	THY	MGAS1279-3	Stationary	WT	SRX1081650, SRX1081651, SRX1081652	PMID: 26258415	TRUE	TRUE	TRUE	TRUE	TRUE	TRUE
ICA	SRX1081678	2015-11-06 17:15:00	ME_vs_S	THY	MGAS1438-1	Stationary	WT	SRX1081650, SRX1081651, SRX1081652	PMID: 26258415	TRUE	TRUE	TRUE	TRUE	TRUE	TRUE
ICA	SRX1081679	2015-11-06 17:15:00	ME_vs_S	THY	MGAS1438-2	Stationary	WT	SRX1081650, SRX1081651, SRX1081652	PMID: 26258415	TRUE	TRUE	TRUE	TRUE	TRUE	TRUE
ICA	SRX1081680	2015-11-06 17:15:00	ME_vs_S	THY	MGAS1438-3	Stationary	WT	SRX1081650, SRX1081651, SRX1081652	PMID: 26258415	TRUE	TRUE	TRUE	TRUE	TRUE	TRUE
ICA	SRX1081681	2015-11-06 17:15:00	ME_vs_S	THY	MGAS1526-1	Stationary	WT	SRX1081650, SRX1081651, SRX1081652	PMID: 26258415	TRUE	TRUE	TRUE	TRUE	TRUE	TRUE
ICA	SRX1081682	2015-11-06 17:15:00	ME_vs_S	THY	MGAS1526-2	Stationary	WT	SRX1081650, SRX1081651, SRX1081652	PMID: 26258415	TRUE	TRUE	TRUE	TRUE	TRUE	TRUE
ICA	SRX1081683	2015-11-06 17:15:00	ME_vs_S	THY	MGAS1526-3	Stationary	WT	SRX1081650, SRX1081651, SRX1081652	PMID: 26258415	TRUE	TRUE	TRUE	TRUE	TRUE	TRUE
ICA	SRX1081684	2015-11-06 17:15:00	ME_vs_S	THY	MGAS2221-1	Stationary	WT	SRX1081650, SRX1081651, SRX1081652	PMID: 26258415	TRUE	TRUE	TRUE	TRUE	TRUE	TRUE
ICA	SRX1081685	2015-11-06 17:15:00	ME_vs_S	THY	MGAS2221-2	Stationary	WT	SRX1081650, SRX1081651, SRX1081652	PMID: 26258415	TRUE	TRUE	TRUE	TRUE	TRUE	TRUE
ICA	SRX1081686	2015-11-06 17:15:00	ME_vs_S	THY	MGAS2221-3	Stationary	WT	SRX1081650, SRX1081651, SRX1081652	PMID: 26258415	TRUE	TRUE	TRUE	TRUE	TRUE	TRUE
ICA	SRX1081687	2015-11-06 17:15:00	ME_vs_S	THY	MGAS5314-1	Stationary	WT	SRX1081650, SRX1081651, SRX1081652	PMID: 26258415	TRUE	TRUE	TRUE	TRUE	TRUE	TRUE
ICA	SRX1081688	2015-11-06 17:15:00	ME_vs_S	THY	MGAS5314-2	Stationary	WT	SRX1081650, SRX1081651, SRX1081652	PMID: 26258415	TRUE	TRUE	TRUE	TRUE	TRUE	TRUE
ICA	SRX1081689	2015-11-06 17:15:00	ME_vs_S	THY	MGAS5314-3	Stationary	WT	SRX1081650, SRX1081651, SRX1081652	PMID: 26258415	TRUE	TRUE	TRUE	TRUE	TRUE	TRUE
ICA	SRX1081690	2015-11-06 17:15:00	ME_vs_S	THY	SF370-1	Stationary	WT	SRX1081650, SRX1081651, SRX1081652	PMID: 26258415	TRUE	TRUE	TRUE	TRUE	TRUE	TRUE
ICA	SRX1081691	2015-11-06 17:15:00	ME_vs_S	THY	SF370-2	Stationary	WT	SRX1081650, SRX1081651, SRX1081652	PMID: 26258415	TRUE	TRUE	TRUE	TRUE	TRUE	TRUE
ICA	SRX1081692	2015-11-06 17:15:00	ME_vs_S	THY	SF370-3	Stationary	WT	SRX1081650, SRX1081651, SRX1081652	PMID: 26258415	TRUE	TRUE	TRUE	TRUE	TRUE	TRUE
ICA	SRX1726505	2016-11-03 16:17:00	ME_vs_LE	THY	5448_1	Mid-exponential	WT	SRX1726505, SRX1726506, SRX1726507	PMID: 27933318	TRUE	TRUE	TRUE	TRUE	TRUE	TRUE
ICA	SRX1726506	2016-11-03 16:17:00	ME_vs_LE	THY	5448_2	Mid-exponential	WT	SRX1726505, SRX1726506, SRX1726507	PMID: 27933318	TRUE	TRUE	TRUE	TRUE	TRUE	TRUE
ICA	SRX1726507	2016-11-03 16:17:00	ME_vs_LE	THY	5448_3	Mid-exponential	WT	SRX1726505, SRX1726506, SRX1726507	PMID: 27933318	TRUE	TRUE	TRUE	TRUE	TRUE	TRUE
ICA	SRX1726508	2016-11-03 16:17:00	ME_vs_LE	THY	5448_1	Late-exponential	WT	SRX1726505, SRX1726506, SRX1726507	PMID: 27933318	TRUE	TRUE	TRUE	TRUE	TRUE	TRUE
ICA	SRX1726509	2016-11-03 16:17:00	ME_vs_LE	THY	5448_2	Late-exponential	WT	SRX1726505, SRX1726506, SRX1726507	PMID: 27933318	TRUE	TRUE	TRUE	TRUE	TRUE	TRUE
ICA	SRX1726510	2016-11-03 16:17:00	ME_vs_LE	THY	5448_3	Late-exponential	WT	SRX1726505, SRX1726506, SRX1726507	PMID: 27933318	TRUE	TRUE	TRUE	TRUE	TRUE	TRUE
ICA	SRX1726511	2016-11-03 16:17:00	ME_vs_LE	THY	5448_1	Stationary	WT	SRX1726505, SRX1726506, SRX1726507	PMID: 27933318	TRUE	TRUE	TRUE	TRUE	TRUE	TRUE
ICA	SRX1726512	2016-11-03 16:17:00	ME_vs_LE	THY	5448_2	Stationary	WT	SRX1726505, SRX1726506, SRX1726507	PMID: 27933318	TRUE	TRUE	TRUE	TRUE	TRUE	TRUE
ICA	SRX1726513	2016-11-03 16:17:00	ME_vs_LE	THY	5448_3	Stationary	WT	SRX1726505, SRX1726506, SRX1726507	PMID: 27933318	TRUE	TRUE	TRUE	TRUE	TRUE	TRUE
ICA	SRX2161502	2016-09-15 16:09:00	WT_vs_Del_fabT	THY	MGAS2221_1	Mid-exponential	WT_35C	SRX2161502, SRX2161503, SRX2161504	PMID: 27600505	TRUE	TRUE	TRUE	TRUE	TRUE	TRUE
ICA	SRX2161503	2016-09-15 16:09:00	WT_vs_Del_fabT	THY	MGAS2221_2	Mid-exponential	WT_35C	SRX2161502, SRX2161503, SRX2161504	PMID: 27600505	TRUE	TRUE	TRUE	TRUE	TRUE	TRUE
ICA	SRX2161504	2016-09-15 16:09:00	WT_vs_Del_fabT	THY	MGAS2221_3	Mid-exponential	WT_35C	SRX2161502, SRX2161503, SRX2161504	PMID: 27600505	TRUE	TRUE	TRUE	TRUE	TRUE	TRUE
ICA	SRX2161505	2016-09-15 16:09:00	WT_vs_Del_fabT	THY	MGAS2221_1	Mid-exponential	Del_fabT_35C	SRX2161502, SRX2161503, SRX2161504	PMID: 27600505	TRUE	TRUE	TRUE	TRUE	TRUE	TRUE
ICA	SRX2161506	2016-09-15 16:09:00	WT_vs_Del_fabT	THY	MGAS2221_2	Mid-exponential	Del_fabT_35C	SRX2161502, SRX2161503, SRX2161504	PMID: 27600505	TRUE	TRUE	TRUE	TRUE	TRUE	TRUE
ICA	SRX2161507	2016-09-15 16:09:00	WT_vs_Del_fabT	THY	MGAS2221_3	Mid-exponential	Del_fabT_35C	SRX2161502, SRX2161503, SRX2161504	PMID: 27600505	TRUE	TRUE	TRUE	TRUE	TRUE	TRUE
ICA	SRX2161508	2016-09-15 16:09:00	WT_vs_Del_fabT	THY	MGAS2221_1	Mid-exponential	WT_40C	SRX2161502, SRX2161503, SRX2161504	PMID: 27600505	TRUE	TRUE	TRUE	TRUE	TRUE	TRUE
ICA	SRX2161509	2016-09-15 16:09:00	WT_vs_Del_fabT	THY	MGAS2221_2	Mid-exponential	WT_40C	SRX2161502, SRX2161503, SRX2161504	PMID: 27600505	TRUE	TRUE	TRUE	TRUE	TRUE	TRUE
ICA	SRX2161510	2016-09-15 16:09:00	WT_vs_Del_fabT	THY	MGAS2221_3	Mid-exponential	WT_40C	SRX2161502, SRX2161503, SRX2161504	PMID: 27600505	TRUE	TRUE	TRUE	TRUE	TRUE	TRUE
ICA	SRX2161511	2016-09-15 16:09:00	WT_vs_Del_fabT	THY	MGAS2221_1	Mid-exponential	Del_fabT_40C	SRX2161502, SRX2161503, SRX2161504	PMID: 27600505	TRUE	TRUE	TRUE	TRUE	TRUE	TRUE
ICA	SRX2161512	2016-09-15 16:09:00	WT_vs_Del_fabT	THY	MGAS2221_2	Mid-exponential	Del_fabT_40C	SRX2161502, SRX2161503, SRX2161504	PMID: 27600505	TRUE	TRUE	TRUE	TRUE	TRUE	TRUE
ICA	SRX2161513	2016-09-15 16:09:00	WT_vs_Del_fabT	THY	MGAS2221_3	Mid-exponential	Del_fabT_40C	SRX2161502, SRX2161503, SRX2161504	PMID: 27600505	TRUE	TRUE	TRUE	TRUE	TRUE	TRUE
ICA	SRX2161514	2016-09-15 16:09:00	WT_vs_Del_fabT	THY	MGAS2221_1	Stationary	WT_35C	SRX2161502, SRX2161503, SRX2161504	PMID: 27600505	TRUE	TRUE	TRUE	TRUE	TRUE	TRUE
ICA	SRX2161515	2016-09-15 16:09:00	WT_vs_Del_fabT	THY	MGAS2221_2	Stationary	WT_35C	SRX2161502, SRX2161503, SRX2161504	PMID: 27600505	TRUE	TRUE	TRUE	TRUE	TRUE	TRUE
ICA	SRX2161516	2016-09-15 16:09:00	WT_vs_Del_fabT	THY	MGAS2221_3	Stationary	WT_35C	SRX2161502, SRX2161503, SRX2161504	PMID: 27600505	TRUE	TRUE	TRUE	TRUE	TRUE	TRUE
ICA	SRX2161517	2016-09-15 16:09:00	WT_vs_Del_fabT	THY	MGAS2221_1	Stationary	Del_fabT_35C	SRX2161502, SRX2161503, SRX2161504	PMID: 27600505	TRUE	TRUE	TRUE	TRUE	TRUE	TRUE
ICA	SRX2161518	2016-09-15 16:09:00	WT_vs_Del_fabT	THY	MGAS2221_2	Stationary	Del_fabT_35C	SRX2161502, SRX2161503, SRX2161504	PMID: 27600505	TRUE	TRUE	TRUE	TRUE	TRUE	TRUE
ICA	SRX2161519	2016-09-15 16:09:00	WT_vs_Del_fabT	THY	MGAS2221_3	Stationary	Del_fabT_35C	SRX2161502, SRX2161503, SRX2161504	PMID: 27600505	TRUE	TRUE	TRUE	TRUE	TRUE	TRUE
ICA	SRX2161520	2016-09-15 16:09:00	WT_vs_Del_fabT	THY	MGAS2221_1	Stationary	WT_40C	SRX2161502, SRX2161503, SRX2161504	PMID: 27600505	TRUE	TRUE	TRUE	TRUE	TRUE	TRUE
ICA	SRX2161521	2016-09-15 16:09:00	WT_vs_Del_fabT	THY	MGAS2221_2	Stationary	WT_40C	SRX2161502, SRX2161503, SRX2161504	PMID: 27600505	TRUE	TRUE	TRUE	TRUE	TRUE	TRUE
ICA	SRX2161522	2016-09-15 16:09:00	WT_vs_Del_fabT	THY	MGAS2221_3	Stationary	WT_40C	SRX2161502, SRX2161503, SRX2161504	PMID: 27600505	TRUE	TRUE	TRUE	TRUE	TRUE	TRUE
ICA	SRX2161523	2016-09-15 16:09:00	WT_vs_Del_fabT	THY	MGAS2221_1	Stationary	Del_fabT_40C	SRX2161502, SRX2161503, SRX2161504	PMID: 27600505	TRUE	TRUE	TRUE	TRUE	TRUE	TRUE
ICA	SRX2161524	2016-09-15 16:09:00	WT_vs_Del_fabT	THY	MGAS2221_2	Stationary	Del_fabT_40C	SRX2161502, SRX2161503, SRX2161504	PMID: 27600505	TRUE	TRUE	TRUE	TRUE	TRUE	TRUE
ICA	SRX2161525	2016-09-15 16:09:00	WT_vs_Del_fabT	THY	MGAS2221_3	Stationary	Del_fabT_40C	SRX2161502, SRX2161503, SRX2161504	PMID: 27600505	TRUE	TRUE	TRUE	TRUE	TRUE	TRUE
ICA	SRX7620814	2020-02-27 17:53:00	WT_vs_Del_dahA	THY	MGAS2221_1	Mid-exponential	WT	SRX7620814, SRX7620815, SRX7620816	PMID: 32071274	TRUE	TRUE	TRUE	TRUE	TRUE	TRUE
ICA	SRX7620815	2020-02-27 17:53:00	WT_vs_Del_dahA	THY	MGAS2221_2	Mid-exponential	WT	SRX7620814, SRX7620815, SRX7620816	PMID: 32071274	TRUE	TRUE	TRUE	TRUE	TRUE	TRUE
ICA	SRX7620816	2020-02-27 17:53:00	WT_vs_Del_dahA	THY	MGAS2221_3	Mid-exponential	WT	SRX7620814, SRX7620815, SRX7620816	PMID: 32071274	TRUE	TRUE	TRUE	TRUE	TRUE	TRUE
ICA	SRX7620817	2020-02-27 17:53:00	WT_vs_Del_dahA	THY	MGAS2221_1	Stationary	WT	SRX7620814, SRX7620815, SRX7620816	PMID: 32071274	TRUE	TRUE	TRUE	TRUE	TRUE	TRUE
ICA	SRX7620818	2020-02-27 17:53:00	WT_vs_Del_dahA	THY	MGAS2221_2	Stationary	WT	SRX7620814, SRX7620815, SRX7620816	PMID: 32071274	TRUE	TRUE	TRUE	TRUE	TRUE	TRUE
ICA	SRX7620819	2020-02-27 17:53:00	WT_vs_Del_dahA	THY	MGAS2221_3	Stationary	WT	SRX7620814, SRX7620815, SRX7620816	PMID: 32071274	TRUE	TRUE	TRUE	TRUE	TRUE	TRUE
ICA	SRX7620856	2020-02-27 17:53:00	WT_vs_Del_dahA	THY	MGAS2221_1	Mid-exponential	Del_dahA	SRX7620814, SRX7620815, SRX7620816	PMID: 32071274	TRUE	TRUE	TRUE	TRUE	TRUE	TRUE
ICA	SRX7620857	2020-02-27 17:53:00	WT_vs_Del_dahA	THY	MGAS2221_1	Stationary	Del_dahA	SRX7620814, SRX7620815, SRX7620816	PMID: 32071274	TRUE	TRUE	TRUE	TRUE	TRUE	TRUE
ICA	SRX7620858	2020-02-27 17:53:00	WT_vs_Del_dahA	THY	MGAS2221_2	Mid-exponential	Del_dahA	SRX7620814, SRX7620815, SRX7620816	PMID: 32071274	TRUE	TRUE	TRUE	TRUE	TRUE	TRUE
ICA	SRX7620859	2020-02-27 17:53:00	WT_vs_Del_dahA	THY	MGAS2221_2	Stationary	Del_dahA	SRX7620814, SRX7620815, SRX7620816	PMID: 32071274	TRUE	TRUE	TRUE	TRUE	TRUE	TRUE
ICA	SRX7620860	2020-02-27 17:53:00	WT_vs_Del_dahA	THY	MGAS2221_3	Mid-exponential	Del_dahA	SRX7620814, SRX7620815, SRX7620816	PMID: 32071274	TRUE	TRUE	TRUE	TRUE	TRUE	TRUE
ICA	SRX7620861	2020-02-27 17:53:00	WT_vs_Del_dahA	THY	MGAS2221_3	Stationary	Del_dahA	SRX7620814, SRX7620815, SRX7620816	PMID: 32071274	TRUE	TRUE	TRUE	TRUE	TRUE	TRUE
ICA	SRX7620862	2020-02-27 17:53:00	WT_vs_Del_dahA	THY	MGAS2221_1	Mid-exponential	WT	SRX7620814, SRX7620815, SRX7620816	PMID: 32071274	TRUE	TRUE	TRUE	TRUE	TRUE	TRUE
ICA	SRX7620863	2020-02-27 17:53:00	WT_vs_Del_dahA	THY	MGAS2221_1	Stationary	WT	SRX7620814, SRX7620815, SRX7620816	PMID: 32071274	TRUE	TRUE	TRUE	TRUE	TRUE	TRUE
ICA	SRX7620864	2020-02-27 17:53:00	WT_vs_Del_dahA	THY	MGAS2221_2	Mid-exponential	WT	SRX7620814, SRX7620815, SRX7620816	PMID: 32071274	TRUE	TRUE	TRUE	TRUE	TRUE	TRUE
ICA	SRX7620865	2020-02-27 17:53:00	WT_vs_Del_dahA	THY	MGAS2221_2	Stationary	WT	SRX7620814, SRX7620815, SRX7620816	PMID: 32071274	TRUE	TRUE	TRUE	TRUE	TRUE	TRUE
ICA	SRX7620866	2020-02-27 17:53:00	WT_vs_Del_dahA	THY	MGAS2221_3	Mid-exponential	WT	SRX7620814, SRX7620815, SRX7620816	PMID: 32071274	TRUE	TRUE	TRUE	TRUE	TRUE	TRUE
ICA	SRX7620867	2020-02-27 17:53:00	WT_vs_Del_dahA	THY	MGAS2221_3	Stationary	WT	SRX7620814, SRX7620815, SRX7620816	PMID: 32071274	TRUE	TRUE	TRUE	TRUE	TRUE	TRUE
ICA	SRX1962715	2017-02-10 17:15:00	WT_vs_Del_ccpA	THY	MGAS2221_2	Mid-exponential	WT	SRX1962715, SRX1962716, SRX1962717	PMID: 27580596	TRUE	TRUE	TRUE	TRUE	TRUE	TRUE
ICA	SRX1962716	2017-02-10 17:15:00	WT_vs_Del_ccpA	THY	MGAS2221_3	Mid-exponential	WT	SRX1962715, SRX1962716, SRX1962717	PMID: 27580596	TRUE	TRUE	TRUE	TRUE	TRUE	TRUE
ICA	SRX1962717	2017-02-10 17:15:00	WT_vs_Del_ccpA	THY	MGAS2221_4	Mid-exponential	WT	SRX1962715, SRX1962716, SRX1962717	PMID: 27580596	TRUE	TRUE	TRUE	TRUE	TRUE	TRUE
ICA	SRX1962718	2017-02-10 17:15:00	WT_vs_Del_ccpA	THY	MGAS2221_1	Mid-exponential	Del-ccpA	SRX1962715, SRX1962716, SRX1962717	PMID: 27580596	TRUE	TRUE	TRUE	TRUE	TRUE	TRUE
ICA	SRX1962719	2017-02-10 17:15:00	WT_vs_Del_ccpA	THY	MGAS2221_2	Mid-exponential	Del-ccpA	SRX1962715, SRX1962716, SRX1962717	PMID: 27580596	TRUE	TRUE	TRUE	TRUE	TRUE	TRUE
ICA	SRX1962720	2017-02-10 17:15:00	WT_vs_Del_ccpA	THY	MGAS2221_3	Mid-exponential	Del-ccpA	SRX1962715, SRX1962716, SRX1962717	PMID: 27580596	TRUE	TRUE	TRUE	TRUE	TRUE	TRUE
ICA	SRX1962721	2017-02-10 17:15:00	WT_vs_Del_ccpA	THY	MGAS2221_4	Mid-exponential	Del-ccpA	SRX1962715, SRX1962716, SRX1962717	PMID: 27580596	TRUE	TRUE	TRUE	TRUE	TRUE	TRUE
ICA	SRX4892146	2018-10-22 17:15:00	WT_vs_Del_covR	THY	MGAS2221_1	Late-exponential	WT	SRX4892146, SRX4892147, SRX4892148	PMID: 30379939	TRUE	TRUE	TRUE	TRUE	TRUE	TRUE
ICA	SRX4892147	2018-10-22 17:15:00	WT_vs_Del_covR	THY	MGAS2221_2	Late-exponential	WT	SRX4892146, SRX4892147, SRX4892148	PMID: 30379939	TRUE	TRUE	TRUE	TRUE	TRUE	TRUE
ICA	SRX4892148	2018-10-22 17:15:00	WT_vs_Del_covR	THY	MGAS2221_3	Late-exponential	WT	SRX4892146, SRX4892147, SRX4892148	PMID: 30379939	TRUE	TRUE	TRUE	TRUE	TRUE	TRUE
ICA	SRX4892149	2018-10-22 17:15:00	WT_vs_Del_covR	THY	MGAS2221_4	Late-exponential	WT	SRX4892146, SRX4892147, SRX4892148	PMID: 30379939	TRUE	TRUE	TRUE	TRUE	TRUE	TRUE
ICA	SRX4892150	2018-10-22 17:15:00	WT_vs_Del_covR	THY	MGAS2221_1	Late-exponential	covR-D53A	SRX4892146, SRX4892147, SRX4892148	PMID: 30379939	TRUE	TRUE	TRUE	TRUE	TRUE	TRUE
ICA	SRX4892151	2018-10-22 17:15:00	WT_vs_Del_covR	THY	MGAS2221_2	Late-exponential	covR-D53A	SRX4892146, SRX4892147, SRX4892148	PMID: 30379939	TRUE	TRUE	TRUE	TRUE	TRUE	TRUE
ICA	SRX4892152	2018-10-22 17:15:00	WT_vs_Del_covR	THY	MGAS2221_3	Late-exponential	covR-D53A	SRX4892146, SRX4892147, SRX4892148	PMID: 30379939	TRUE	TRUE	TRUE	TRUE	TRUE	TRUE
ICA	SRX4892153	2018-10-22 17:15:00	WT_vs_Del_covR	THY	MGAS2221_4	Late-exponential	covR-D53A	SRX4892146, SRX4892147, SRX4892148	PMID: 30379939	TRUE	TRUE	TRUE	TRUE	TRUE	TRUE
ICA	SRX4892154	2018-10-22 17:15:00	WT_vs_Del_covR	THY	MGAS2221_1	Late-exponential	covS-E281A	SRX4892146, SRX4892147, SRX4892148	PMID: 30379939	TRUE	TRUE	TRUE	TRUE	TRUE	TRUE
ICA	SRX4892155	2018-10-22 17:15:00	WT_vs_Del_covR	THY	MGAS2221_2	Late-exponential	covS-E281A	SRX4892146, SRX4892147, SRX4892148	PMID: 30379939	TRUE	TRUE	TRUE	TRUE	TRUE	TRUE
ICA	SRX4892156	2018-10-22 17:15:00	WT_vs_Del_covR	THY	MGAS2221_3	Late-exponential	covS-E281A	SRX4892146, SRX4892147, SRX4892148	PMID: 30379939	TRUE	TRUE	TRUE	TRUE	TRUE	TRUE
ICA	SRX4892157	2018-10-22 17:15:00	WT_vs_Del_covR	THY	MGAS2221_4	Late-exponential	covS-E281A	SRX4892146, SRX4892147, SRX4892148	PMID: 30379939	TRUE	TRUE	TRUE	TRUE	TRUE	TRUE
ICA	SRX4892158	2018-10-22 17:15:00	WT_vs_Del_covR	THY	MGAS2221_1	Late-exponential	covS-T284A	SRX4892146, SRX4892147, SRX4892148	PMID: 30379939	TRUE	TRUE	TRUE	TRUE	TRUE	TRUE
ICA	SRX4892159	2018-10-22 17:15:00	WT_vs_Del_covR	THY	MGAS2221_2	Late-exponential	covS-T284A	SRX4892146, SRX4892147, SRX4892148	PMID: 30379939	TRUE	TRUE	TRUE	TRUE	TRUE	TRUE
ICA	SRX4892160	2018-10-22 17:15:00	WT_vs_Del_covR	THY	MGAS2221_3	Late-exponential	covS-T284A	SRX4892146, SRX4892147, SRX4892148	PMID: 30379939	TRUE	TRUE	TRUE	TRUE	TRUE	TRUE
ICA	SRX4892161	2018-10-22 17:15:00	WT_vs_Del_covR	THY	MGAS2221_4	Late-exponential	covS-T284A	SRX4892146, SRX4892147, SRX4892148	PMID: 30379939	TRUE	TRUE	TRUE	TRUE	TRUE	TRUE
Fig.7	THY04_1	2019-04-10	AEM_2019	THY	5448_1	Mid-exponential	WT	THY04_1, THY04_2, THY04_3	PMID: 31471300
Fig.7	THY04_2	2019-04-11	AEM_2019	THY	5448_2	Mid-exponential	WT	THY04_1, THY04_2, THY04_3	PMID: 31471300
Fig.7	THY04_3	2019-04-12	AEM_2019	THY	5448_3	Mid-exponential	WT	THY04_1, THY04_2, THY04_3	PMID: 31471300
Fig.7	24h_1	2019-04-13	AEM_2019	invivo_NF	5448_1	24h	WT	THY04_1, THY04_2, THY04_3	PMID: 31471300
Fig.7	24h_2	2019-04-14	AEM_2019	invivo_NF	5448_2	24h	WT	THY04_1, THY04_2, THY04_3	PMID: 31471300
Fig.7	24h_3	2019-04-15	AEM_2019	invivo_NF	5448_3	24h	WT	THY04_1, THY04_2, THY04_3	PMID: 31471300
Fig.7	48h_1	2019-04-16	AEM_2019	invivo_NF	5448_1	48h	WT	THY04_1, THY04_2, THY04_3	PMID: 31471300
Fig.7	48h_2	2019-04-17	AEM_2019	invivo_NF	5448_2	48h	WT	THY04_1, THY04_2, THY04_3	PMID: 31471300
Fig.7	48h_3	2019-04-18	AEM_2019	invivo_NF	5448_3	48h	WT	THY04_1, THY04_2, THY04_3	PMID: 31471300
Fig.7	96h_1	2019-04-19	AEM_2019	invivo_NF	5448_1	96h	WT	THY04_1, THY04_2, THY04_3	PMID: 31471300
Fig.7	96h_2	2019-04-20	AEM_2019	invivo_NF	5448_2	96h	WT	THY04_1, THY04_2, THY04_3	PMID: 31471300
