## Supplementary Data 4 for "Elucidation of independently modulated genes in *Streptococcus pyogenes* reveals carbon sources that control its expression of hemolytic toxins"

### Sheet: Fisher’s exact test
All results for Fisher’s exact test
	iModulon	regulator	pvalue	qvalue	precision	recall	f1score	TP	regulon_size	iModulon_size
0	0	FabT	7.73e-32	7.73e-31	0.928571	1	0.962963	13	13	14
1	0	LacD.1_M14	2.79e-07	1.39e-06	0.428571	0.15	0.222222	6	40	14
2	1	CovR_1_ME_M1	5.39e-15	1.4e-13	0.513514	0.188119	0.275362	19	101	37
3	1	Mga_low_Glucose_M1	4.55e-11	5.91e-10	0.459459	0.139344	0.213836	17	122	37
4	1	CovR_CcpA_M1	1.78e-08	1.54e-07	0.540541	0.0787402	0.137457	20	254	37
5	1	Rgg_exponetional_M49	4.07e-08	2.64e-07	0.540541	0.075188	0.132013	20	266	37
6	1	CodY_M49	1.46e-06	7.58e-06	0.135135	0.454545	0.208333	5	11	37
7	2	Phage_1	6.69e-27	1.81e-25	0.423729	0.531915	0.471698	25	47	59
8	2	SPy1285	9.69e-08	1.31e-06	0.101695	0.666667	0.176471	6	9	59
9	4	GlnR	4.1e-11	3.69e-10	0.666667	1	0.8	4	4	6
10	5	CcpA_core_M1	8.12e-07	8.58e-06	0.727273	0.0481928	0.0903955	8	166	11
11	5	CovR_2_LE_M1	1.56e-06	8.58e-06	0.636364	0.059322	0.108527	7	118	11
12	6	Rgg_exponetional_M49	5.19e-08	1.04e-06	0.7	0.0526316	0.0979021	14	266	20
13	6	CcpA_core_M1	3.76e-07	2.51e-06	0.55	0.0662651	0.11828	11	166	20
14	6	CovR_CcpA_M1	3.46e-07	2.51e-06	0.65	0.0511811	0.0948905	13	254	20
15	7	Phage_2	6.04e-09	1.03e-07	0.391304	0.173077	0.24	9	52	23
16	8	PyrR	3.73e-17	5.23e-16	0.636364	1	0.777778	7	7	11
17	8	MtsR_M49	1.51e-10	1.06e-09	0.636364	0.212121	0.318182	7	33	11
18	8	Rgg_exponetional_M49	6.32e-08	2.72e-07	0.909091	0.037594	0.0722022	10	266	11
19	8	CovR_1_S_M1	7.77e-08	2.72e-07	0.636364	0.0909091	0.159091	7	77	11
20	9	MalR_M1	1.64e-22	2.79e-21	0.75	0.6	0.666667	12	20	16
21	9	MalR	3.16e-19	2.68e-18	0.5625	0.9	0.692308	9	10	16
22	9	CcpA	1.08e-07	6.14e-07	0.625	0.0657895	0.119048	10	152	16
23	9	FruR	6.58e-07	2.8e-06	0.1875	1	0.315789	3	3	16
24	12	VicR_M1	1.57e-07	2.51e-06	0.666667	0.210526	0.32	4	19	6
25	13	Phage_1	3.96e-28	1.19e-26	0.462963	0.531915	0.49505	25	47	54
26	13	SPy1285	1.47e-14	2.21e-13	0.166667	1	0.285714	9	9	54
27	15	NanR	8.77e-15	2.11e-13	0.35	1	0.518519	7	7	20
28	15	CcpA	8.33e-13	9.99e-12	0.75	0.0986842	0.174419	15	152	20
29	15	CcpA_core_M1	3.19e-12	2.55e-11	0.75	0.0903614	0.16129	15	166	20
30	15	CovR_CcpA_M1	9.09e-11	4.36e-10	0.8	0.0629921	0.116788	16	254	20
31	15	CovR_1_S_M1	8.42e-11	4.36e-10	0.55	0.142857	0.226804	11	77	20
32	15	Rgg_exponetional_M49	6.06e-07	2.42e-06	0.65	0.0488722	0.0909091	13	266	20
33	16	NrdR	1.07e-18	1.39e-17	0.8	0.8	0.8	8	10	10
34	18	PurR	3.67e-18	6.97e-17	0.529412	0.818182	0.642857	9	11	17
35	21	CcpA_core_M1	3.51e-12	8.08e-11	0.866667	0.0783133	0.143646	13	166	15
36	21	CovR_CcpA_M1	2.51e-08	2.89e-07	0.8	0.0472441	0.0892193	12	254	15
37	21	LacD.1_M14	4.57e-07	3.5e-06	0.4	0.15	0.218182	6	40	15
38	22	Phage_2	8.37e-17	1.26e-15	0.684211	0.25	0.366197	13	52	19
39	23	CovR_1_S_M1	5.03e-14	9.06e-13	0.846154	0.142857	0.244444	11	77	13
40	23	CovR_1_ME_M1	1.17e-12	1.05e-11	0.846154	0.108911	0.192982	11	101	13
41	23	CovR_CcpA_M1	1.19e-11	7.13e-11	1	0.0511811	0.0973783	13	254	13
42	23	CcpA_core_M1	3.2e-10	1.44e-09	0.846154	0.0662651	0.122905	11	166	13
43	23	Rgg_exponetional_M49	1.66e-09	5.98e-09	0.923077	0.0451128	0.0860215	12	266	13
44	23	CovR_2_LE_M1	1.4e-08	4.19e-08	0.692308	0.0762712	0.137405	9	118	13
45	23	CcpA	1.36e-07	3.49e-07	0.692308	0.0592105	0.109091	9	152	13
46	23	Mga_low_Glucose_M1	4.82e-07	1.09e-06	0.615385	0.0655738	0.118519	8	122	13
47	23	CovR_2_S_M1	3.36e-06	6.71e-06	0.692308	0.0410959	0.0775862	9	219	13
48	23	Rgg_postexponential_M49	4.82e-06	8.67e-06	0.923077	0.0231214	0.0451128	12	519	13
49	26	Mga_high_Glucose_M1	6.51e-12	1.5e-10	0.666667	0.108527	0.186667	14	129	21
50	28	CovR_1_ME_M1	1.03e-28	2.68e-27	0.645833	0.306931	0.416107	31	101	48
51	28	CovR_CcpA_M1	1.35e-15	1.75e-14	0.645833	0.122047	0.205298	31	254	48
52	28	CovR_1_S_M1	3.81e-11	3.3e-10	0.333333	0.207792	0.256	16	77	48
53	28	Rgg_exponetional_M49	1.27e-08	8.22e-08	0.5	0.0902256	0.152866	24	266	48
54	29	MalR2	4.76e-14	8.1e-13	0.461538	1	0.631579	6	6	13
55	30	Phage_3	1.83e-35	4.77e-34	0.608696	0.56	0.583333	28	50	46
56	30	CovR_CcpA_M1	3.26e-13	4.24e-12	0.608696	0.110236	0.186667	28	254	46
57	31	Phage_2	1.07e-09	2.04e-08	0.323529	0.211538	0.255814	11	52	34
58	31	Phage_3	1.3e-08	1.23e-07	0.294118	0.2	0.238095	10	50	34
59	35	YwzG	4.7e-09	4.7e-08	0.75	1	0.857143	3	3	4
60	36	HrcA	2e-12	2e-11	0.5	1	0.666667	5	5	10
61	36	CtsR	4.19e-11	2.09e-10	0.5	0.714286	0.588235	5	7	10
62	36	Nra_transition_M49	1.62e-07	5.42e-07	0.8	0.0506329	0.0952381	8	158	10
63	37	Phage_3	9.71e-10	1.36e-08	0.37037	0.2	0.25974	10	50	27
64	37	Phage_1	2.5e-07	1.75e-06	0.296296	0.170213	0.216216	8	47	27

### Sheet: Annotation Statics
Annotation Statistics: Fischer's exact test was used to measure overlap between known regulons and enriched iModulon
	iModulon	regulator withthe most significant overlap	pvalue	qvalue	precision	recall	f1score	TP	regulon_size	imodulon_size	Annotation Method	Putative Function
0	FabT	FabT	7.73e-32	7.73e-31	0.928571	1	0.962963	13	13	14	Fisher's Exact Test	Lipid use
1	CovR-1	CovR_1_ME_M1	5.39e-15	1.4e-13	0.513514	0.188119	0.275362	19	101	37	Fisher's Exact Test	Noisy group of genes
2	Phage_1-1	Phage_1	6.69e-27	1.81e-25	0.423729	0.531915	0.471698	25	47	59	Fisher's Exact Test	Prophages
3	Unc_1	--	--	--	--	--	--	--	--	11	N/A	Carbon use
4	GlnR	GlnR	4.1e-11	3.69e-10	0.666667	1	0.8	4	4	6	Fisher's Exact Test	Amino acid use
5	CcpA-1	CcpA_core_M1	8.12e-07	8.58e-06	0.727273	0.0481928	0.0903955	8	166	11	Fisher's Exact Test	Amino acid use
6	Rgg	Rgg_exponetional_M49	5.19e-08	1.04e-06	0.7	0.0526316	0.0979021	14	266	20	Fisher's Exact Test	Multi-purpose metabolism
7	Phage_2-1	Phage_2	6.04e-09	1.03e-07	0.391304	0.173077	0.24	9	52	23	Fisher's Exact Test	Prophages
8	PyrR	PyrR	3.73e-17	5.23e-16	0.636364	1	0.777778	7	7	11	Fisher's Exact Test	Nucleotides
9	MalR	MalR_M1	1.64e-22	2.79e-21	0.75	0.6	0.666667	12	20	16	Fisher's Exact Test	Carbon use
10	Unc_2	--	--	--	--	--	--	--	--	22	N/A	Noisy genes
11	Unc_3	--	--	--	--	--	--	--	--	4	N/A	Translation
12	VicR	VicR_M1	1.57e-07	2.51e-06	0.666667	0.210526	0.32	4	19	6	Fisher's Exact Test	Carbon use
13	Phage_1-2	Phage_1	3.96e-28	1.19e-26	0.462963	0.531915	0.49505	25	47	54	Fisher's Exact Test	Prophages
14	Unc_4	--	--	--	--	--	--	--	--	14	N/A	Multi-purpose metabolism
15	NanR	NanR	8.77e-15	2.11e-13	0.35	1	0.518519	7	7	20	Fisher's Exact Test	Carbon use
16	NrdR	NrdR	1.07e-18	1.39e-17	0.8	0.8	0.8	8	10	10	Fisher's Exact Test	Nucleotides
17	Unc_5	--	--	--	--	--	--	--	--	6	N/A	Noisy genes
18	PurR	PurR	3.67e-18	6.97e-17	0.529412	0.818182	0.642857	9	11	17	Fisher's Exact Test	Nucleotides
19	Unc_6	--	--	--	--	--	--	--	--	9	N/A	General stress
20	Unc_7	--	--	--	--	--	--	--	--	5	N/A	Translation
21	CcpA-2	CcpA_core_M1	3.51e-12	8.08e-11	0.866667	0.0783133	0.143646	13	166	15	Fisher's Exact Test	Multi-purpose metabolism
22	Phage_2-2	Phage_2	8.37e-17	1.26e-15	0.684211	0.25	0.366197	13	52	19	Fisher's Exact Test	Prophages
23	SLS	CovR_1_S_M1	5.03e-14	9.06e-13	0.846154	0.142857	0.244444	11	77	13	Manual	Toxin production
24	Unc_8	--	--	--	--	--	--	--	--	22	N/A	Translation
25	Unc_9	--	--	--	--	--	--	--	--	13	N/A	Noisy group of genes
26	Mga	Mga_high_Glucose_M1	6.51e-12	1.5e-10	0.666667	0.108527	0.186667	14	129	21	Fisher's Exact Test	Carbon use
27	Unc_10	--	--	--	--	--	--	--	--	46	N/A	Noisy group of genes
28	CovR-2	CovR_1_ME_M1	1.03e-28	2.68e-27	0.645833	0.306931	0.416107	31	101	48	Fisher's Exact Test	Replication
29	MalR2	MalR2	4.76e-14	8.1e-13	0.461538	1	0.631579	6	6	13	Fisher's Exact Test	Carbon use
30	Phage_3-1	Phage_3	1.83e-35	4.77e-34	0.608696	0.56	0.583333	28	50	46	Fisher's Exact Test	Prophages
31	Phage_2-3	Phage_2	1.07e-09	2.04e-08	0.323529	0.211538	0.255814	11	52	34	Fisher's Exact Test	Prophages
32	Unc_11	--	--	--	--	--	--	--	--	23	N/A	Translation
33	Galactose	--	--	--	--	--	--	--	--	9	Manual	Carbon use
34	Transport-1	--	--	--	--	--	--	--	--	33	Manual	Multi-purpose metabolism
35	YwzG	YwzG	4.7e-09	4.7e-08	0.75	1	0.857143	3	3	4	Fisher's Exact Test	Noisy genes
36	HrcA	HrcA	2e-12	2e-11	0.5	1	0.666667	5	5	10	Fisher's Exact Test	Translation
37	Phage_3-2	Phage_3	9.71e-10	1.36e-08	0.37037	0.2	0.25974	10	50	27	Fisher's Exact Test	Prophages
38	SpeB	--	--	--	--	--	--	--	--	4	Manual	Toxin production
39	Transport-2	--	--	--	--	--	--	--	--	11	Manual	Multi-purpose metabolism
40	Unc_12	--	--	--	--	--	--	--	--	9	N/A	General stress
41	SLO	--	--	--	--	--	--	--	--	5	Manual	Toxin production

### Sheet: iModulon Structure
iModulon Structure: List of genes enriched in each of the 42 iModulons
	FabT	CovR-1	Phage_1-1	Unc_1	GlnR	CcpA-1	Rgg	Phage_2-1	PyrR	MalR	Unc_2	Unc_3	VicR	Phage_1-2	Unc_4	NanR	NrdR	Unc_5	PurR	Unc_6	Unc_7	CcpA-2	Phage_2-2	SLS	Unc_8	Unc_9	Mga	Unc_10	CovR-2	MalR2	Phage_3-1	Phage_2-3	Unc_11	Galactose	Transport -1	YwzG	HrcA	Phage_3-2	SpeB	Transport -2	Unc_12	SLO
0	SP5448_02055	SP5448_00870	SP5448_02205	SP5448_00685	SP5448_01570	SP5448_05425	SP5448_00635	SP5448_00630	SP5448_04135	SP5448_04315	SP5448_00060	SP5448_05345	SP5448_01675	SP5448_00925	SP5448_05060	SP5448_01210	SP5448_03520	SP5448_02055	SP5448_00210	SP5448_01425	SP5448_01525	SP5448_00300	SP5448_00940	SP5448_00890	SP5448_00320	SP5448_00960	SP5448_00890	SP5448_00300	SP5448_00745	SP5448_00870	SP5448_00885	SP5448_00885	SP5448_00205	SP5448_02540	SP5448_00305	SP5448_06245	SP5448_02035	SP5448_00610	SP5448_01425	SP5448_00685	SP5448_00745	SP5448_00870
1	SP5448_02060	SP5448_00875	SP5448_02210	SP5448_02280	SP5448_01575	SP5448_05430	SP5448_00790	SP5448_00760	SP5448_06030	SP5448_04320	SP5448_00670	SP5448_07085	SP5448_03730	SP5448_01165	SP5448_05065	SP5448_01215	SP5448_03990	SP5448_02060	SP5448_00215	SP5448_03530	SP5448_04880	SP5448_01675	SP5448_01465	SP5448_05305	SP5448_00325	SP5448_04740	SP5448_01845	SP5448_00555	SP5448_00755	SP5448_00875	SP5448_00955	SP5448_02210	SP5448_00745	SP5448_02545	SP5448_00545	SP5448_09235	SP5448_02040	SP5448_00635	SP5448_08790	SP5448_00930	SP5448_00995	SP5448_00875
2	SP5448_02065	SP5448_00880	SP5448_02215	SP5448_02475	SP5448_03735	SP5448_05795	SP5448_00795	SP5448_01010	SP5448_06035	SP5448_04325	SP5448_02125	SP5448_07145	SP5448_05660	SP5448_02210	SP5448_05070	SP5448_01220	SP5448_03995	SP5448_05195	SP5448_00220	SP5448_08745	SP5448_06565	SP5448_02530	SP5448_03500	SP5448_05310	SP5448_00330	SP5448_04745	SP5448_02540	SP5448_00600	SP5448_00870	SP5448_00880	SP5448_02060	SP5448_02215	SP5448_00995	SP5448_02550	SP5448_00615	SP5448_09240	SP5448_02045	SP5448_02205	SP5448_08795	SP5448_01000	SP5448_01130	SP5448_00880
3	SP5448_02070	SP5448_00900	SP5448_02220	SP5448_02645	SP5448_04220	SP5448_08955	SP5448_00800	SP5448_01105	SP5448_06040	SP5448_04335	SP5448_02155	SP5448_09190	SP5448_05665	SP5448_02215	SP5448_05075	SP5448_01225	SP5448_07770	SP5448_05200	SP5448_00225	SP5448_08750	SP5448_08315	SP5448_02550	SP5448_03505	SP5448_06700	SP5448_00335	SP5448_04750	SP5448_03390	SP5448_00635	SP5448_00875	SP5448_00885	SP5448_03610	SP5448_02220	SP5448_01205	SP5448_02555	SP5448_00660	SP5448_09245	SP5448_02050	SP5448_02210	SP5448_08800	SP5448_02315	SP5448_01135	SP5448_00885
4	SP5448_02075	SP5448_02470	SP5448_02230	SP5448_02650	SP5448_04225	SP5448_08960	SP5448_00805	SP5448_03540	SP5448_06045	SP5448_04340	SP5448_02475		SP5448_05670	SP5448_02220	SP5448_05080	SP5448_01230	SP5448_07775	SP5448_07600	SP5448_00230	SP5448_08755	SP5448_08880	SP5448_02555	SP5448_03525	SP5448_06705	SP5448_00340	SP5448_04755	SP5448_03415	SP5448_01130	SP5448_00880	SP5448_00900	SP5448_03720	SP5448_02230	SP5448_01525	SP5448_02560	SP5448_01020		SP5448_03375	SP5448_02215		SP5448_02540	SP5448_01140	SP5448_00925
5	SP5448_02080	SP5448_02515	SP5448_02235	SP5448_02655	SP5448_07375	SP5448_08965	SP5448_00810	SP5448_03550	SP5448_06050	SP5448_06245	SP5448_02855		SP5448_05675	SP5448_02335	SP5448_05085	SP5448_01235	SP5448_09050	SP5448_09250	SP5448_00235	SP5448_08760		SP5448_02560	SP5448_03530	SP5448_06710	SP5448_00345	SP5448_04760	SP5448_03430	SP5448_01365	SP5448_00885	SP5448_03960	SP5448_03735	SP5448_02315	SP5448_01605	SP5448_02565	SP5448_01475		SP5448_06095	SP5448_02220		SP5448_03530	SP5448_01660
6	SP5448_02085	SP5448_03690	SP5448_02240	SP5448_03665		SP5448_08970	SP5448_00815	SP5448_03565	SP5448_06335	SP5448_06250	SP5448_03105			SP5448_02340	SP5448_05090	SP5448_01240	SP5448_09055		SP5448_00245	SP5448_08765		SP5448_02565	SP5448_03535	SP5448_06715	SP5448_00350	SP5448_04765	SP5448_03435	SP5448_02615	SP5448_00890	SP5448_04275	SP5448_03760	SP5448_02320	SP5448_01650	SP5448_02570	SP5448_01480		SP5448_07865	SP5448_02230		SP5448_03720	SP5448_02205
7	SP5448_02090	SP5448_03750	SP5448_02250	SP5448_03720		SP5448_08975	SP5448_00820	SP5448_03665	SP5448_06340	SP5448_06255	SP5448_03380			SP5448_02345	SP5448_05095	SP5448_01675	SP5448_09060		SP5448_00250	SP5448_08770		SP5448_02570	SP5448_03540	SP5448_06720	SP5448_00355	SP5448_05425	SP5448_04520	SP5448_02640	SP5448_00905	SP5448_04285	SP5448_04425	SP5448_02460	SP5448_01710	SP5448_07805	SP5448_01485		SP5448_08910	SP5448_02320		SP5448_04635	SP5448_03465
8	SP5448_02095	SP5448_03755	SP5448_02255	SP5448_03735		SP5448_08980	SP5448_00825	SP5448_03670	SP5448_06345	SP5448_07380	SP5448_03995			SP5448_02350	SP5448_05100	SP5448_02475	SP5448_09065		SP5448_00255	SP5448_08775		SP5448_03210	SP5448_03545	SP5448_06725	SP5448_00360	SP5448_05430	SP5448_06255	SP5448_03875	SP5448_01130	SP5448_04290	SP5448_04435	SP5448_03470	SP5448_01780	SP5448_08100	SP5448_02050		SP5448_08915	SP5448_02325		SP5448_05390	SP5448_07375
9	SP5448_02100	SP5448_03880	SP5448_02265	SP5448_07375		SP5448_08985	SP5448_00830	SP5448_03685	SP5448_06350	SP5448_07385	SP5448_04025			SP5448_02355	SP5448_05105	SP5448_05105	SP5448_09070		SP5448_00260			SP5448_03215	SP5448_03550	SP5448_06730	SP5448_00365	SP5448_07160	SP5448_06945	SP5448_04125	SP5448_01135	SP5448_04295	SP5448_04445	SP5448_03475	SP5448_01865		SP5448_02315		SP5448_08920	SP5448_02470		SP5448_05580
10	SP5448_02105	SP5448_03885	SP5448_02270	SP5448_08470		SP5448_08990	SP5448_00835	SP5448_03695	SP5448_06355	SP5448_07390	SP5448_04145			SP5448_02360	SP5448_05120	SP5448_05315			SP5448_01050			SP5448_03220	SP5448_03560	SP5448_06735	SP5448_00370	SP5448_07165	SP5448_08300	SP5448_04615	SP5448_01140	SP5448_04300	SP5448_04450	SP5448_03480	SP5448_02530		SP5448_02360			SP5448_03495		SP5448_08650
11	SP5448_02110	SP5448_03890	SP5448_02275				SP5448_00840	SP5448_03700		SP5448_07415	SP5448_05030			SP5448_02365	SP5448_05125	SP5448_06720			SP5448_02150			SP5448_03225	SP5448_03565	SP5448_06740	SP5448_00375	SP5448_07170	SP5448_08305	SP5448_04940	SP5448_01765	SP5448_04305	SP5448_04465	SP5448_03495	SP5448_03380		SP5448_02540			SP5448_03525
12	SP5448_02115	SP5448_04445	SP5448_02280				SP5448_00890	SP5448_03710		SP5448_08545	SP5448_05995			SP5448_02370	SP5448_05130	SP5448_06730			SP5448_03925			SP5448_03230	SP5448_03570	SP5448_08100	SP5448_00380	SP5448_07415	SP5448_08310	SP5448_04945	SP5448_02515	SP5448_06975	SP5448_04500	SP5448_03505	SP5448_03520		SP5448_02610			SP5448_03550
13	SP5448_09250	SP5448_04720	SP5448_02285				SP5448_02120	SP5448_03725		SP5448_08550	SP5448_06100			SP5448_02375	SP5448_05135	SP5448_07170			SP5448_05305			SP5448_03235	SP5448_03575		SP5448_00385		SP5448_08315	SP5448_04950	SP5448_03130		SP5448_04505	SP5448_03520	SP5448_04170		SP5448_02990			SP5448_04380
14		SP5448_06210	SP5448_02290				SP5448_02740	SP5448_03740		SP5448_08590	SP5448_06180			SP5448_02380		SP5448_07415			SP5448_05310			SP5448_07805	SP5448_03585		SP5448_00390		SP5448_08320	SP5448_04955	SP5448_03135		SP5448_04510	SP5448_03530	SP5448_04395		SP5448_03120			SP5448_04390
15		SP5448_06225	SP5448_02295				SP5448_02745	SP5448_04265		SP5448_08595	SP5448_06185			SP5448_02385		SP5448_07800			SP5448_06175				SP5448_03590		SP5448_00395		SP5448_08325	SP5448_04960	SP5448_03140		SP5448_04515	SP5448_03535	SP5448_06305		SP5448_03735			SP5448_04405
16		SP5448_06230	SP5448_02300				SP5448_02915	SP5448_06230			SP5448_06280			SP5448_02390		SP5448_08790			SP5448_07805				SP5448_03720		SP5448_00400		SP5448_08330	SP5448_04965	SP5448_03145		SP5448_04520	SP5448_03540	SP5448_06445		SP5448_04445			SP5448_04410
17		SP5448_06295	SP5448_02305				SP5448_03665	SP5448_07270			SP5448_06980			SP5448_02395		SP5448_08845							SP5448_04475		SP5448_00405		SP5448_08335	SP5448_04970	SP5448_03150		SP5448_04530	SP5448_03560	SP5448_06990		SP5448_04550			SP5448_04420
18		SP5448_06300	SP5448_02315				SP5448_09315	SP5448_07280			SP5448_07105			SP5448_02400		SP5448_08850							SP5448_04600		SP5448_00410		SP5448_08340	SP5448_04975	SP5448_03155		SP5448_04535	SP5448_03565	SP5448_07090		SP5448_04975			SP5448_04430
19		SP5448_06725	SP5448_02320				SP5448_09320	SP5448_07375			SP5448_07995			SP5448_02405		SP5448_08855									SP5448_00415		SP5448_08345	SP5448_04980	SP5448_03160		SP5448_04540	SP5448_03570	SP5448_08480		SP5448_05140			SP5448_04435
20		SP5448_06730	SP5448_02325					SP5448_07565			SP5448_08200			SP5448_02410											SP5448_00420		SP5448_08350	SP5448_05210	SP5448_03240		SP5448_04545	SP5448_03590	SP5448_08785		SP5448_05470			SP5448_04445
21		SP5448_06735	SP5448_02330					SP5448_08220			SP5448_09100			SP5448_02415											SP5448_03760			SP5448_05240	SP5448_03840		SP5448_04550	SP5448_03690	SP5448_08935		SP5448_05475			SP5448_04455
22		SP5448_08100	SP5448_02355					SP5448_08695						SP5448_02420														SP5448_05330	SP5448_03880		SP5448_04555	SP5448_03925	SP5448_09190		SP5448_05480			SP5448_04460
23		SP5448_08565	SP5448_02390											SP5448_02425														SP5448_05505	SP5448_03885		SP5448_04560	SP5448_04350			SP5448_05610			SP5448_04465
24		SP5448_08580	SP5448_02445											SP5448_02430														SP5448_05515	SP5448_03890		SP5448_04565	SP5448_04355			SP5448_06230			SP5448_04485
25		SP5448_08645	SP5448_02465											SP5448_02435														SP5448_05520	SP5448_04075		SP5448_04570	SP5448_04375			SP5448_06415			SP5448_04490
26		SP5448_08655	SP5448_02470											SP5448_02445														SP5448_05790	SP5448_04645		SP5448_04575	SP5448_04380			SP5448_07380			SP5448_07280
27		SP5448_08660	SP5448_02475											SP5448_02450														SP5448_05800	SP5448_04720		SP5448_04580	SP5448_04385			SP5448_07385
28		SP5448_08665	SP5448_02645											SP5448_02455														SP5448_05805	SP5448_06220		SP5448_04585	SP5448_04395			SP5448_07490
29		SP5448_08670	SP5448_02650											SP5448_02460														SP5448_05810	SP5448_06225		SP5448_04590	SP5448_04400			SP5448_07495
30		SP5448_08675	SP5448_02655											SP5448_02465														SP5448_05960	SP5448_06230		SP5448_04595	SP5448_04405			SP5448_07555
31		SP5448_08710	SP5448_03650											SP5448_02475														SP5448_05965	SP5448_06755		SP5448_04600	SP5448_04425			SP5448_07560
32		SP5448_08715	SP5448_03675											SP5448_02680														SP5448_05970	SP5448_06830		SP5448_04610	SP5448_04520			SP5448_08890
33		SP5448_08725	SP5448_03700											SP5448_02685														SP5448_06230	SP5448_06835		SP5448_04615	SP5448_04645
34		SP5448_08735	SP5448_03705											SP5448_02690														SP5448_06590	SP5448_07175		SP5448_04620
35		SP5448_08785	SP5448_03710											SP5448_03665														SP5448_06595	SP5448_07730		SP5448_04625
36		SP5448_08910	SP5448_03715											SP5448_03720														SP5448_06890	SP5448_07735		SP5448_04630
37			SP5448_03720											SP5448_04060														SP5448_07045	SP5448_07740		SP5448_04635
38			SP5448_03725											SP5448_04445														SP5448_07050	SP5448_07745		SP5448_04640
39			SP5448_03730											SP5448_04555														SP5448_07770	SP5448_07755		SP5448_04650
40			SP5448_03735											SP5448_04660														SP5448_07775	SP5448_07760		SP5448_06220
41			SP5448_04060											SP5448_04665														SP5448_07800	SP5448_07800		SP5448_06230
42			SP5448_04390											SP5448_04670														SP5448_07805	SP5448_08580		SP5448_06290
43			SP5448_04405											SP5448_04780														SP5448_08155	SP5448_08790		SP5448_07795
44			SP5448_04420											SP5448_06095														SP5448_08490	SP5448_08815		SP5448_08855
45			SP5448_04430											SP5448_06230														SP5448_08540	SP5448_09365		SP5448_09325
46			SP5448_04435											SP5448_06315															SP5448_09370
47			SP5448_04445											SP5448_06320															SP5448_09375
48			SP5448_04455											SP5448_06325
49			SP5448_04545											SP5448_06330
50			SP5448_04660											SP5448_06975
51			SP5448_04665											SP5448_08725
52			SP5448_04670											SP5448_08730
53			SP5448_06315											SP5448_09235
54			SP5448_06320
55			SP5448_06325
56			SP5448_06330
57			SP5448_07280
58			SP5448_08725
