## Supplementary Data 6 for "Elucidation of independently modulated genes in *Streptococcus pyogenes* reveals carbon sources that control its expression of hemolytic toxins"

### Sheet: Anti-rRNA probes
Anti-rRNA oligonucleotide probes for S. pyogenes 5448 strain
Number	Oligos sequence (5′ to 3′)	Tm	Name	Target
1	TGCAAGCACCAGTTCTCAGCGTTCTACTTGCATG	73.5	5448_Probe_1	16S rRNA
2	TTAGCTATCGTTTCCAATAGTTATCCCCCGCTAT	71.8	5448_Probe_2	16S rRNA
3	AGCTAATACAACGCAGGTCCATCTCATAGTGGAGC	72.8	5448_Probe_3	16S rRNA
4	GCCGTGTCTCAGTCCCAGTGTGGCCGATCACCCTC	78.1	5448_Probe_4	16S rRNA
5	CCTTCTTCACTCACGCGGCGTTGCTCGGTCAGGGT	78.5	5448_Probe_5	16S rRNA
6	TTTCTGGTTAGTTACCGTCACTTGGTGGATTTTC	70.4	5448_Probe_6	16S rRNA
7	CCGCCTGCGCTCGCTTTACGCCCAATAAATCCGGACAACG	75.3	5448_Probe_7	16S rRNA
8	CCCCTTCTGCACTCAAGTTCTCCAGTTTCCAAAGC	76.1	5448_Probe_8	16S rRNA
9	AGTTACAGACCAGAGAGCCGCTTTCGCCACCGGTG	75.5	5448_Probe_9	16S rRNA
10	CTAACACCTAGCACTCATCGTTTACGGCGTGGACT	70.3	5448_Probe_10	16S rRNA
11	TCCTTTGAGTTTCAACCTTGCGGTCGTACTCCCC	76.3	5448_Probe_11	16S rRNA
12	TCGGGATGTCAAGACCTGGTAAGGTTCTTCGCGT	72	5448_Probe_12	16S rRNA
13	CGACACGAGCTGACGACAACCATGCACCACCTGT	69.1	5448_Probe_13	16S rRNA
14	GGCAGTCTCGCTAGAGTGCCCAACTTAATGATGGC	73.7	5448_Probe_14	16S rRNA
15	CCAACCATTGTAGCACGTGTGTAGCCCAGGTCATA	74.8	5448_Probe_15	16S rRNA
16	TGTAGGCGAGTTGCAGCCTACAATCCGAACTGAG	69.3	5448_Probe_16	16S rRNA
17	GTGTGACGGGCGGTGTGTACAAGGCCCGGGAACG	73	5448_Probe_17	16S rRNA
18	CTTCACCCCAATCATCTATCCCACCTTAGGCGGC	76.2	5448_Probe_18	16S rRNA
19	ACGTGTTCCATTTCCTTAGAAAGGAGGTGATCCA	69.8	5448_Probe_19	16S rRNA
20	CGCTGACCTCCTGCGTGCAAAGCAGGCGCTCTCCC	79	5448_Probe_20	Intergenic region
21	TCCTAGGAAGTGAGTTGCGTGTTCAACTTCACTTG	70.1	5448_Probe_21	Intergenic region
22	ATTAGGAATCTGACCATGTGGGCCTTGCACACAA	69.4	5448_Probe_22	Intergenic region
23	CAGCGTTTTCGGTTTATTTTCTTGTTACTTTTCT	69.4	5448_Probe_23	Intergenic region
24	GTGCCAAGGCATCCACCGTGCGCCCTTATTAACTT	75	5448_Probe_24	23S rRNA
25	CCCCATTCGGACATCTCTGGATCAGCGCTTACTTA	73.9	5448_Probe_25	23S rRNA
26	AGCTACTTAGATGTTTCAGTTCACTGCGTCTTCC	74.1	5448_Probe_26	23S rRNA
27	CCCCGAAGTGTAAACACTTCGGTTTGCCCTCCTG	72.4	5448_Probe_27	23S rRNA
28	AATACGAGGCTTTTACTCTCTTTGGCTTACCTTC	69.8	5448_Probe_28	23S rRNA
29	TTGGGAGATGGTCCTCCCAGATTCCAACGAGATTT	71.8	5448_Probe_29	23S rRNA
30	TTCTATTTCACTCCCCTCCCGGGGTGCTTTTCACC	80.3	5448_Probe_30	23S rRNA
31	AACTCGCCGGTTCATTCTACAAAAGGCACGCTCTC	68.8	5448_Probe_31	23S rRNA
32	TAAATCGCCCTATTAAGACTCGGTTTCCCTACGGC	68.8	5448_Probe_32	23S rRNA
33	TGGTTCGGTCCTCCAGTGAGTTTTACCTCACCTT	78.5	5448_Probe_33	23S rRNA
34	ATTTCGGAGAGAACCAGCTATCTCCAAGTTCGTT	69.2	5448_Probe_34	23S rRNA
35	TGAGATTGGTAATCCGAGATGGACCCCTCACCCAA	70.6	5448_Probe_35	23S rRNA
36	TCTGGGCTGTTTCCCTTTCGACTACGGATCTTAGC	75.3	5448_Probe_36	23S rRNA
37	CTGCTTCTAAGCTAACATCCTAGTTGTCTGTGCAA	70.8	5448_Probe_37	23S rRNA
38	TCGGTAAACTGTTTTAGCCCCGGTACATTTTCGG	69.1	5448_Probe_38	23S rRNA
39	TATGCGTTCCAGCGCTCCTCACGGTACACCTTCT	77.2	5448_Probe_39	23S rRNA
40	ACGAGCCTTCCCCTGGAAACCTTAGTCTTACGGTG	72.8	5448_Probe_40	23S rRNA
41	CTCTAGTACAGGAATATCAACCTGTTGGCCATCGG	69.3	5448_Probe_41	23S rRNA
42	GACTCATCTTACACCTCACTGCTTAGCCGGACTCT	75	5448_Probe_42	23S rRNA
43	CTTTTCTTGGCAGTGTGACATCACTAACTTCGCT	70.8	5448_Probe_43	23S rRNA
44	AGTTCTCTCGATCACCTGAGGCTACTCGCCTCGA	76.2	5448_Probe_44	23S rRNA
45	CTTGGGCCTATTCACTGCGGCTGACCTAAGTCAG	74.2	5448_Probe_45	23S rRNA
46	TTAACCTTCCAGCACCGGGCAGGCGTCACCCCCTA	79.5	5448_Probe_46	23S rRNA
47	TTTCGCTACCTTAGGACCGTTATAGTTACGGCCGC	72.4	5448_Probe_47	23S rRNA
48	AAAATTTCACCGAGTCTCTCGTTGAGACAGTGCCC	69.6	5448_Probe_48	23S rRNA
49	ATCAAACTGCAGTAAAGCTCCATGGGGTCTTTCC	70.2	5448_Probe_49	23S rRNA
50	ATCCCAACAACGCCTCATTCGAAACTGGCGTCCC	69.8	5448_Probe_50	23S rRNA
51	CCGCCCCAGTCAAACTGCCCGTCAGACACTGTCT	77.1	5448_Probe_51	23S rRNA
52	TCCCTTATACCTTTACACTCTGCGATTGATTTCCA	70.9	5448_Probe_52	23S rRNA
53	GAGCGATGGCCCTTCCATTCGGTACCACCGGATCA	76.2	5448_Probe_53	23S rRNA
54	CGACATCGAGGTGCCAAACCTCCCCGTCGATGTGA	71.9	5448_Probe_54	23S rRNA
55	GTTCTGAACCCAGCTCGCGTGCCGCTTTAATGGG	73.9	5448_Probe_55	23S rRNA
56	TCCACTCTGGTCCTCTCGTACTAGGAGCAGATCC	78.5	5448_Probe_56	23S rRNA
57	CTTAGATGCTTTCAGCGCTTATCCCTTCCCTACAT	75	5448_Probe_57	23S rRNA
58	CTCCTAACCTATCTACCTGATCATCTCTCAGGGCT	75.1	5448_Probe_58	23S rRNA
59	TTTTGGATAAGTCCTCGAGCTATTAGTATTAGTCC	68.8	5448_Probe_59	23S rRNA
60	GTGTATCTCCTAGGCTATCGTCACTTAACTTGTA	71.4	5448_Probe_60	5S rRNA
61	CTAAGCGACTACCTTATCTCACAGGGGGCAACCC	71.6	5448_Probe_61	5S rRNA
